# Behavioral changes preceded by subthalamic nucleus alterations in a progressive macaque model of Parkinson’s disease

**DOI:** 10.1101/2024.01.22.576571

**Authors:** Mathilde Bertrand, Jessy Hugues Dit Ciles, Stephan Chabardes, Nicolas De Leiris, Bruno Baudin, Julien Bastin, Brigitte Piallat

## Abstract

Parkinson’s disease (PD) is diagnosed after motor symptoms appear, although non-motor symptoms emerge years earlier. Following years of pharmacological treatment, high-frequency stimulation (HFS) of the subthalamic nucleus (STN), a key hub in goal-direct behaviors, can be proposed. While HFS-STN reliably improves motor symptoms, it does not specifically address non-motor symptoms. Clarifying how STN dysfunction contributes to non-motor symptoms could thus improve STN stimulation strategies. Here, we longitudinally recorded STN local field potentials in two macaques performing a counter-demanding task during chronic low-dose MPTP treatment. This progressive model, evolving from an asymptomatic stage to motivational, cognitive and ultimately motor deficits, enabled detailed examination of non-motor stages preceding motor impairment. Each stage was associated with distinct STN electrophysiological alterations, including early loss of reward-related theta activity, subsequent disappearance of decision-related theta oscillations, and later reduction of movement-related beta rebound. In the stable parkinsonian stage, stimulation of different STN territories provided complementary behavioral effect: dorsal HFS-STN improved motor performances, whereas ventral low-frequency stimulation alleviated motivational deficits. These findings reveal a temporal link between STN dysfunction and symptom onset, and suggest site and frequency-specific stimulation as a strategy to address both motor and non-motor symptoms in PD.
