## Supplemental Table 1 for "Behavioral changes preceded by subthalamic nucleus alterations in a progressive macaque model of Parkinson’s disease"

### Sheet: Feuil1
			BL			1				2				2'				3
			n	median (IQR)		n	median (IQR)	p-value (BL)		n	median (IQR)	p-value (BL)		n	median (IQR)	p-value (BL)		n	median (IQR)	p-value (BL)
M1	Check Reward (%)		2013	27.8 (23.6-31.6)		1251	27.3 (21.9-28.7)	0.8864		1312	21.2 (17.2-22.6)	0.0389		312	16.0 (15.0-21.0)	0.0049		194	17.0 (15.7-23.9)	0.0189
	Switch Error (%)		943	2.8 (2.7-3.0)		695	4.5 (4.3-4.8)	0.1176		998	2.7 (2.3-3.0)	>0.9999		284	6.4 (6.1-6.6)	0.0008		173	8.4 (8.2-8.7)	<0.0001
	Switch-Cost (ms) - mean ± SEM		943	37.0 ± 1.8		695	68. 2 ± 2.6	<0.0001		998	16.2 ± 2.1	>0.9999		284	38.7 ± 5.6	>0.9999		173	-10.6 ± 4.1	<0.0001
	mRT (ms)		3992	411 (372-478)		2816	419 (374-488)	0.7942		4158	419 (362-496)	>0.9999		1176	356 (311-423)	<0.0001		685	501 (460-603)	<0.0001
M2	Check Reward (%)		1082	23.3 (21.2-27.1)		894	20.2 (17.2-21.3)	0.165		170	14.9 (14.1-16.0)	0.0104		110	17.7 (15.6-19.6)	0.0435		82	15.7 (14.2-19.2)	0.0204
	Switch Error (%)		772	6.0 (5.5-7.0)		771	3.6 (3.3-4.0)	<0.0001		209	2.0 (1.3-2.5)	<0.0001		103	8.1 (7.8-8.8)	0.0001		101	7.4 (7.1-8.5)	0.0033
	Switch-Cost (ms) - mean ± SEM		772	45.1 ± 4.4		771	21.0 ± 3.0	0.6366		209	7.5 ± 2.4	>0.9999		103	-3.9 ± 5.7	<0.0001		101	-40.3 ± 10.6	<0.0001
	mRT (ms)		3084	454 (390-536)		3072	408 (371-471)	>0.9999		812	411 (364-485)	<0.0001		452	380 (335-483)	>0.9999		461	487 (399-676)	<0.0001
